# Virological characteristics of the SARS-CoV-2 XBB variant derived from recombination of two Omicron subvariants

**DOI:** 10.1101/2022.12.27.521986

**Authors:** Tomokazu Tamura, Jumpei Ito, Keiya Uriu, Jiri Zahradnik, Izumi Kida, Hesham Nasser, Maya Shofa, Yoshitaka Oda, Spyros Lytras, Naganori Nao, Yukari Itakura, Sayaka Deguchi, Rigel Suzuki, Lei Wang, MST Monira Begum, Masumi Tsuda, Yusuke Kosugi, Shigeru Fujita, Kumiko Yoshimatsu, Saori Suzuki, Hiroyuki Asakura, Mami Nagashima, Kenji Sadamasu, Kazuhisa Yoshimura, Yuki Yamamoto, Tetsuharu Nagamoto, Gideon Schreiber, The Genotype to Phenotype Japan (G2P-Japan) Consortium, Terumasa Ikeda, Takasuke Fukuhara, Akatsuki Saito, Shinya Tanaka, Keita Matsuno, Kazuo Takayama, Kei Sato

## Abstract

In late 2022, the SARS-CoV-2 Omicron subvariants have highly diversified, and XBB is spreading rapidly around the world. Our phylogenetic analyses suggested that XBB emerged by recombination of two co-circulating BA.2 lineages, BJ.1 and BM.1.1.1 (a progeny of BA.2.75), during the summer of 2022 around India. *In vitro* experiments revealed that XBB is the most profoundly resistant variant to BA.2/5 breakthrough infection sera ever and is more fusogenic than BA.2.75. Notably, the recombination breakpoint is located in the receptor-binding domain of spike, and each region of recombined spike conferred immune evasion and augmented fusogenicity to the XBB spike. Finally, the intrinsic pathogenicity of XBB in hamsters is comparable to or even lower than that of BA.2.75. Our multiscale investigation provided evidence suggesting that XBB is the first documented SARS-CoV-2 variant increasing its fitness through recombination rather than single mutations.
