## Supplementary material for "Virological characteristics of the SARS-CoV-2 XBB variant derived from recombination of two Omicron subvariants": Table S1

### Sheet: Table S1 (Re in India)
Supplementary Table 1. Estimated relative Re values of XBB-related lineages in India
PANGO lineage	Posterior mean	Posterior 2.5 percentile	Posterior 97.5 percentile	R-hat value	Effective sampling size (ESS_bulk)	Effective sampling size (ess_tail)
BA.2.10	0.99071	0.971773	1.00964	1.00186	3608.23	2989.56
BA.2.75	1.1547	1.14575	1.16387	1.00207	2225.09	2445.14
BA.5	1.08458	1.0767	1.09278	1.00202	2224.21	2557.34
BJ.1	1.22333	1.20051	1.2474	1.00042	2771.17	2785.13
BM.1	1.21953	1.19254	1.24787	1.00192	2678.88	2575.86
BM.1.1	1.31353	1.28015	1.34871	1.00088	3339.73	2797.8
BM.1.1.1	1.2568	1.22635	1.2889	0.999976	2905.66	2877.07
XBB	1.50501	1.47361	1.53736	1.00233	2389.68	2667.18
XBB.1	1.65273	1.58929	1.72252	1.00075	2741.92	2177.44
The Re of BA.2 is set at 1.
