## Supplementary material for "Virological characteristics of the SARS-CoV-2 XBB variant derived from recombination of two Omicron subvariants": Table S2

### Sheet: Table S2 (epidemic freq)
Supplementary Table 2. Estimated lineage frequencies for BQ.1, XBB other lineages as of November 15, 2022 in each country
Country	BQ.1 lineage	XBB lineage	Other lineages
Australia	0.252913	0.0692651	0.677822
Austria	0.233022	0.159933	0.607044
Bangladesh	0	0.998018	0.00198215
Belgium	0.571104	0.0322106	0.396685
Brazil	0.682294	0	0.317706
Brunei	0	0.460219	0.539781
Canada	0.340183	0.00668336	0.653133
Chile	0.231632	0	0.768368
Croatia	0.249296	0	0.750704
Czech Republic	0.213027	0	0.786973
Denmark	0.399147	0.0402055	0.560648
Dominican Republic	0.224543	0.725821	0.0496363
Ecuador	0.874841	0	0.125159
Finland	0.242895	0.161769	0.595336
France	0.728401	0.0167335	0.254866
Germany	0.215894	0.00804939	0.776057
Hong Kong	0.680729	0	0.319271
Iceland	0.724141	0	0.275859
India	0	0.909262	0.0907382
Indonesia	0.29238	0.516991	0.190629
Ireland	0.705038	0.0383553	0.256607
Israel	0.581944	0.0523037	0.365753
Italy	0.419909	0.0329843	0.547106
Japan	0.0945566	0.0113779	0.894065
Kenya	0.8937	0	0.1063
Luxembourg	0.439464	0	0.560536
Malaysia	0.134324	0.640639	0.225037
Mexico	0.439266	0	0.560734
Netherlands	0.431647	0.0775475	0.490806
Nigeria	0.995713	0	0.00428741
Norway	0.653113	0.0711782	0.275709
Peru	0.330461	0.439037	0.230502
Portugal	0.720707	0	0.279293
Puerto Rico	0.414454	0	0.585546
Reunion	0.658542	0	0.341458
Singapore	0.280397	0.584849	0.134754
South Africa	0.155194	0	0.844806
South Korea	0.0730145	0.0298375	0.897148
Spain	0.789806	0	0.210194
Sweden	0.445423	0.0732914	0.481286
Switzerland	0.455241	0.0557814	0.488977
Turkey	0.506175	0	0.493825
UK	0.577721	0.0410236	0.381255
USA	0.520674	0.0388931	0.440433
Costa Rica	0	0	1
Estonia	0	0	1
Greece	0.181966	0	0.818034
New Zealand	0	0	1
Philippines	0	0.866	0.134
Poland	0.0864823	0	0.913518
Romania	0.321594	0	0.678406
Russia	0	0	1
Slovakia	0	0	1
Slovenia	0.17465	0	0.82535
Thailand	0	0	1
Vietnam	0	0	1
