## Supplementary material for "Virological characteristics of the SARS-CoV-2 XBB variant derived from recombination of two Omicron subvariants": Table S3

### Sheet: Table S3 (hierarchical Re)
Supplementary Table 3. Estimated relative Re values of viral lineages by a hierarchical Bayesian model
Country	PANGO lineage	Posterior mean	Posterior 2.5 percentile	Posterior 97.5 percentile	R-hat value	Effective sampling size (ESS_bulk)	Effective sampling size (ess_tail)
Global average	BA.2.75	1.11355	1.0828	1.14652	1.00033	9677.27	4427.85
Global average	BQ.1	1.23384	1.16959	1.30846	1.00054	10792.7	5386.52
Global average	BQ.1.1	1.24258	1.19363	1.30131	1.00005	9884.49	4645.09
Global average	XBB	1.2359	1.16006	1.31976	1.00044	9616.06	5271.52
Global average	XBB.1	1.26075	1.18056	1.3478	1.00158	9487.8	4744.15
Australia	BA.2.75	1.10464	1.10071	1.10869	1.00043	13234.9	5442.32
Australia	BQ.1	1.16075	1.15071	1.17162	1.00065	11666.5	5521.52
Australia	BQ.1.1	1.19517	1.18243	1.20854	1.00096	13346.3	5673.41
Australia	XBB	1.13739	1.12216	1.15362	1.00154	10704.6	4997.43
Australia	XBB.1	1.14658	1.13076	1.16296	1.00268	10633.3	4773.28
Austria	BA.2.75	1.06465	1.05835	1.0711	1.00024	12125	5274.22
Austria	BQ.1	1.1447	1.12485	1.16628	1.00043	8124.21	4025.41
Austria	BQ.1.1	1.19029	1.16672	1.21577	1.00058	10282.2	5349.6
Austria	XBB	1.10601	1.0866	1.12668	1.00084	11703	5256
Austria	XBB.1	1.16977	1.14861	1.19219	1.00017	11561.5	5598.81
Denmark	BA.2.75	1.14532	1.13812	1.15286	1.00099	12052.6	5283.37
Denmark	BQ.1	1.16925	1.16161	1.17673	1.00135	12065.7	6237.99
Denmark	BQ.1.1	1.20351	1.19649	1.21087	1.00057	11679.2	6235.03
Denmark	XBB	1.22119	1.18697	1.2578	1.00058	12947.8	5180.74
Denmark	XBB.1	1.2356	1.21299	1.25851	1.00012	12052.2	5458.2
India	BA.2.75	1.09892	1.08714	1.11084	1.00038	9526.44	6804.82
India	BQ.1	1.33528	1.19669	1.52523	1.00012	9714.69	5731.72
India	BQ.1.1	1.24422	1.0674	1.44978	1.00004	9405.9	5061.28
India	XBB	1.32015	1.29811	1.34306	1.00011	8996.46	5522.31
India	XBB.1	1.4063	1.36599	1.4487	1.00024	10043.7	6121.81
Indonesia	BA.2.75	1.20324	1.18369	1.22412	1.00058	9931.69	6160.76
Indonesia	BQ.1	1.29935	1.26933	1.33167	1.00006	9265.32	5540.56
Indonesia	BQ.1.1	1.32775	1.29176	1.36554	0.999885	9552.47	6321.79
Indonesia	XBB	1.37357	1.34016	1.41026	1.00104	9545.41	6072.15
Indonesia	XBB.1	1.46739	1.41121	1.52755	1.00014	8737.6	5634.04
Israel	BA.2.75	1.08753	1.07908	1.09632	1.00018	10514.2	5724.24
Israel	BQ.1	1.18169	1.17083	1.19319	1.00099	12552.2	5673.3
Israel	BQ.1.1	1.21581	1.20558	1.22629	0.999988	10533.3	5583.56
Israel	XBB	1.18124	1.15079	1.2149	1.00011	12286.1	5845.43
Israel	XBB.1	1.19195	1.16815	1.21613	1.00072	10660	5728.63
Malaysia	BA.2.75	1.15655	1.14189	1.1715	1.00102	11277.2	5791.44
Malaysia	BQ.1	1.30553	1.2385	1.38154	1.00029	12210.9	6088.66
Malaysia	BQ.1.1	1.27569	1.21935	1.34323	0.999891	10594.2	5222.47
Malaysia	XBB	1.31506	1.25367	1.38539	0.999864	10526.7	5753.88
Malaysia	XBB.1	1.32485	1.28896	1.36361	1.00081	10614.2	5882.52
Peru	BA.2.75	1.14019	1.10964	1.17517	1.0004	15433.9	5559.18
Peru	BQ.1	1.36688	1.28618	1.47066	1.00171	9942.9	4933.82
Peru	BQ.1.1	1.30144	1.25235	1.36126	1.00006	10699	4468.45
Peru	XBB	1.533	1.40765	1.68709	0.999807	9716.08	5304.72
Peru	XBB.1	1.26904	0.991499	1.6111	1.00025	9638.07	5021.15
Singapore	BA.2.75	1.0601	1.05295	1.06737	0.999906	10766.4	5609.37
Singapore	BQ.1	1.35046	1.30305	1.40277	1.00002	11801.2	6201.65
Singapore	BQ.1.1	1.37464	1.32317	1.43212	1.00047	10612	5357.87
Singapore	XBB	1.1745	1.15907	1.18995	1.0005	9735.23	5638.55
Singapore	XBB.1	1.17947	1.16805	1.19106	1.00058	8608.59	5687.14
United Kingdom	BA.2.75	1.12773	1.12262	1.13285	1.00081	10763.8	5108.79
United Kingdom	BQ.1	1.16222	1.15723	1.16736	1.00019	10183.4	6123.03
United Kingdom	BQ.1.1	1.19738	1.19137	1.20362	1.00161	10774.8	6190.4
United Kingdom	XBB	1.20906	1.18538	1.23303	1.00028	14035	5394.95
United Kingdom	XBB.1	1.31788	1.28525	1.35218	1.00058	13168.6	5858.59
USA	BA.2.75	1.09063	1.08778	1.09343	1.00081	15409.3	5383.66
USA	BQ.1	1.18451	1.18146	1.18756	1.00061	12198.5	4887.69
USA	BQ.1.1	1.21797	1.21396	1.22204	1.00069	12040.5	4931.51
USA	XBB	1.19716	1.18224	1.21241	1.0011	14760.4	5823.37
USA	XBB.1	1.26942	1.25387	1.28588	1.00022	11720.4	5365.18
The Re value of BA.5 is set at 1.
