## Supplementary material for "Virological characteristics of the SARS-CoV-2 XBB variant derived from recombination of two Omicron subvariants": Table S5

### Sheet: Sheet1
Supplementary Table 5. Primers used in this study
Primer name	Primer sequence (5'-to-3')	Purpose
Omicron universal Fw	cactatagggcgaattgggtaccatgtttgtgttcctggt	Preparation of S expression plasmid
BA2 Rv	agctccaccgcggtggcggccgctcaggtgtagtgcagtttca	Preparation of S expression plasmid
pC-S_BA.2_V83A_F	aggtttgacaaccctGCCctgccattcaatgat	Preparation of S expression plasmid
pC-S_BA.2_V83A_R	atcattgaatggcagGGCagggttgtcaaacct	Preparation of S expression plasmid
pC-S_BA.2_Y144del_F	ccattcctgGACgtctaccacaagaacaac	Preparation of S expression plasmid
pC-S_BA.2_Y144del_R	gttgttcttgtggtagacGTCcaggaatgg	Preparation of S expression plasmid
pC-S_BA.2_H146Q_F	ctgGACgtctactacCAGaagaacaacaagtcc	Preparation of S expression plasmid
pC-S_BA.2_H146Q_R	ggacttgttgttcttCTGgtagtagacGTCcag	Preparation of S expression plasmid
pC-S_BA.2_Q183E_F	gacttggagggcaagGAGggcaacttcaagaac	Preparation of S expression plasmid
pC-S_BA.2_Q183E_R	gttcttgaagttgccCTCcttgccctccaagtc	Preparation of S expression plasmid
pC-S_BA.2_G213E_F	acaccaatcAACCTGGAGAGGgacctgccacag	Preparation of S expression plasmid
pC-S_BA.2_G213E_R	ctgtggcaggtcCCTCTCCAGGTTgattggtgt	Preparation of S expression plasmid
pC-S_BA.2_G252V_F	tcctacctgacacctGTGgactcctcctctggc	Preparation of S expression plasmid
pC-S_BA.2_G252V_R	gccagaggaggagtcCACaggtgtcaggtagga	Preparation of S expression plasmid
pC-S_BA2_R346T_F	gtgttcaatgccaccACCtttgcctctgtctat	Preparation of S expression plasmid
pC-S_BA2_R346T_R	atagacagaggcaaaGGTggtggcattgaacac	Preparation of S expression plasmid
pC-S_BA.2_L368I_F	gctgactactctgtgATCtacaacTTCgccccc	Preparation of S expression plasmid
pC-S_BA.2_L368I_R	gggggcGAAgttgtaGATcacagagtagtcagc	Preparation of S expression plasmid
pC-S_BA.2_V445P_F	aagctggacagcaagCCCGGAggcaactacaac	Preparation of S expression plasmid
pC-S_BA.2_V445P_R	gttgtagttgccTCCGGGcttgctgtccagctt	Preparation of S expression plasmid
pC-S_BA.2_F486S_F	aatggagtggccggcAGCaactgttactttcca	Preparation of S expression plasmid
pC-S_BA.2_F486S_R	tggaaagtaacagttGCTgccggccactccatt	Preparation of S expression plasmid
pC-S_BA.2_F490S_F	ggcttcaactgttacAGCccactcagatcctat	Preparation of S expression plasmid
pC-S_BA.2_F490S_R	ataggatctgagtggGCTgtaacagttgaagcc	Preparation of S expression plasmid
pC-S_BA.2_Y144del/H146Q_F	ccattcctgGACgtctacCAGaagaacaacaagtcc	Preparation of S expression plasmid
pC-S_BA.2_Y144del/H146Q_R	ggacttgttgttcttCTGgtagacGTCcaggaatgg	Preparation of S expression plasmid
pC-S_BA.2_VG445-446PS_F	aagctggacagcaaCCCAGCggcaactacaac	Preparation of S expression plasmid
pC-S_BA.2_VG445-446PS_R	gttgtagttgccGCTGGGcttgctgtccagctt	Preparation of S expression plasmid
pC-S_BA.2_F486S/F490S/R493Q_F	aatggagtggccggcAGCaactgttacAGCccactcCAGtcctat	Preparation of S expression plasmid
pC-S_BA.2_F486S/F490S/R493Q_R	ataggaCTGgagtggGCTgtaacagttGCTgccggccactccatt	Preparation of S expression plasmid
JZ_BA2_R346T_F	CCTGTGCCCTTTTGATGAAGTTTTTAACGCCACCACCTTTGCCTCTGTCTATGCCTGG	Preparation of S RBD expression plasmid for yeast surface display
JZ_BA2_K444T_F	GTGATTGCCTGGAACAGCAACAAACTGGACAGCACCGTGGGAGGCAACTACAACTAC	Preparation of S RBD expression plasmid for yeast surface display
JZ_BA2_452R460K_R	CTGTGCTGATGTCCCTCTCAAATGGTTTCAGTTTGCTCTTCCTGAACAGTCTGTATCTGTAGTTGTAGTTGCCTCCCACC	Preparation of S RBD expression plasmid for yeast surface display
JZ_BA5_N460K_R	CTCTGTGCTGATGTCCCTCTCAAATGGTTTCAGTTTGCTCTTCCTGAACAGTCTGTATCTG	Preparation of S RBD expression plasmid for yeast surface display
JZ_BA2_L368I_F	GAGGATTAGCAACTGTGTGGCTGACTACTCTGTGATTTACAACTTTGCCCCGTTCTTCG	Preparation of S RBD expression plasmid for yeast surface display
JZ_BA2_V445P_F	GTGATTGCCTGGAACAGCAACAAACTGGACAGCAAGCCAGGAGGCAACTACAACTACCTCTAC	Preparation of S RBD expression plasmid for yeast surface display
JZ_BA2_445P446S_F	GTGATTGCCTGGAACAGCAACAAACTGGACAGCAAGCCATCTGGCAACTACAACTACCTCTACAGAC	Preparation of S RBD expression plasmid for yeast surface display
JZ_BA2_F486S_R	GCCATAGGAACGGAGTGGAAAGTAACAGTTAGAGCCGGCCACTCCATTACATG	Preparation of S RBD expression plasmid for yeast surface display
JZ_BA2_F490S_R	CCATAGGTTGGACGGAAGCCATAGGAACGGAGTGGAGAGTAACAGTTGAAGCCGGCCAC	Preparation of S RBD expression plasmid for yeast surface display
JZ_RBDo_pJYDC2_F	ggaggcggtagcggaggcggagggtcggctagccatACAAACTTGTGCCCTTTTGATGAAG	Preparation of S RBD expression plasmid for yeast surface display
JZ_RBDo_pJYDC2_R	CTTCTCAATTCTTCTTCCAATCTGGATGGTCCAGAACCTTTAGGTCCACAAACAGTTGCTGGTG	Preparation of S RBD expression plasmid for yeast surface display
