## Supplementary material for "Virological characteristics of the SARS-CoV-2 XBB variant derived from recombination of two Omicron subvariants": Table S6

### Sheet: Table S6 (working virus seq)
Supplementary Table 6. Summary of unexpected amino acid mutations detected in the working virus stocks
Original clinical isolate	Reference	Position in Reference (nt)	REF	ALT	Quality score	Depth in REF	Depth in ALT	Mutation type	ORF	Amino acid substitution
Delta (EPI_ISL_2378732)	NC_045512.2	17440	C	T	228	12	122	missense_variant	NSP13	P402S
Delta (EPI_ISL_2378732)	NC_045512.2	19010	A	G	228	15	137	missense_variant	NSP14	D324G
Delta (EPI_ISL_2378732)	NC_045512.2	27832	T	A	148	182	60	missense_variant	ORF7b	I26N
BA.2 (EPI_ISL_9595859)	NC_045512.2	no additional mutation
BA.2.75 (EPI_ISL_13969765)	NC_045512.2	no additional mutation
XBB.1 (EPI_ISL_15669344)	NC_045512.2	27682	T	C	139	169	66	missense_variant	ORF7a	Y97H
